# Differential impact of plant secondary metabolites on the soil microbiota

**DOI:** 10.1101/2021.02.09.430398

**Authors:** Vadim Schütz, Katharina Frindte, Jiaxin Cui, Pengfan Zhang, Stéphane Hacquard, Paul Schulze-Lefert, Claudia Knief, Margot Schulz, Peter Dörmann

## Abstract

Plant metabolites can shape the microbial community composition in the soil. Two indole metabolites, benzoxazolinone (BOA) and gramine, produced by different Gramineae species, and quercetin, a flavonoid synthesized by many dicot species, were studied for their impacts on the community structure of soil bacteria. The three plant metabolites were directly added to agricultural soil over a period of 28 days. Alterations in bacterial composition were monitored by next generation sequencing of 16S *rRNA* gene PCR products and phospholipid fatty acid analysis. Treatment of the soil with the plant metabolites altered the composition of bacterial taxa on the phylum and genus levels. Alpha diversity was significantly altered by BOA or quercetin, but not by gramine. BOA treatment caused an increase in the relative abundances of only four genera, three of them belonging to the Actinobacteriota. Gramine or quercetin treatment resulted in the increase in relative abundance of 13 or 14 genera, respectively, most of them belonging to the Proteobacteria. The relative abundance of 22 genera was decreased after BOA treatment, 16 of which were also decreased by gramine or quercetin. Isolation and characterization of cultivable bacterial indicated an enrichment in specific *Arthrobacter* or *Pseudomonas* strains. Therefore, the effects of the treatments on soil bacteria were characteristic for each metabolite, with BOA exerting a broad-spectrum inhibitory effect, with only few genera able to proliferate, while gramine and quercetin caused the proliferation of many potentially beneficial strains. As a consequence, benzoxazolinone or gramine biosynthesis which have evolved in different barley species, is accompanied with the association with distinct bacterial communities in the soil, presumably after mutual adaptation during evolution.
