## Supplementary material for "Differential impact of plant secondary metabolites on the soil microbiota": Table S2

### Sheet: Sheet1
	Table S2. Bacterial genera identified in the soil after treatment with secondary metabolites.
	Sequences of PCR amplicons of the 16S rRNA gene were directly obtained from soil DNA. The genera were identified by sequence comparison.
	The table shows mean relative frequencies and standard deviations in percent, with all time points of one treatment aggregated. Changes to the control are depicted in different colors.
Genus	control: mean rel. freq. (%)	control: std. dev. (%)	boa: mean rel. freq. (%)	boa: std. dev. (%)	gramine: mean rel. freq. (%)	gramine: std. dev. (%)	quercetin: mean rel. freq. (%)	quercetin: std. dev. (%)	Comment	Phylum
Pseudomonas	15.85	17.64	26.84	18.46	0.08	0.08	9.68	5.73	Inhibition by gramine	Proteobacteria
Nitrospira	1.54	0.86	0.47	0.22	0.76	0.25	0.46	0.28	Inhibition by all 3 compounds	Nitrospirae
Novosphingobium	0	0	0	0.02	0.63	0.33	0.05	0.07	Increase by gramine	Proteobacteria
Polaromonas	0.8	0.31	0.61	0.32	1.99	0.4	0.41	0.22	Increase by gramine	Proteobacteria
Ellin6067	0.56	0.28	0.12	0.11	0.44	0.16	0.02	0.04	Inhibition by BOA, quercetin	Proteobacteria
Arthrobacter	8.05	2.46	14.8	3.81	5.01	1.76	6.33	2.17	Increase by BOA	Actinobacteria
Massilia	4.14	2.5	1.78	1.05	8.03	1.8	3.64	1.89	Increase by gramine	Proteobacteria
Asticcacaulis	0	0.01	0	0	1.49	0.83	0	0	Increase by gramine	Proteobacteria
Noviherbaspirillum	0.14	0.15	0.38	0.33	0.09	0.12	1.94	0.41	Increase by quercetin	Proteobacteria
Phenylobacterium	0.35	0.14	0.13	0.07	0.62	0.11	0.95	0.23	Increase by quercetin	Proteobacteria
Caenimonas	0.37	0.19	0.18	0.2	1.15	0.75	0.21	0.25	Increase by gramine	Proteobacteria
MND1	0.54	0.33	0.08	0.09	0.32	0.26	0.08	0.1	Inhibition by all 3 compounds	Proteobacteria
Bradyrhizobium	0.62	0.24	0.31	0.11	0.68	0.18	1.47	0.39	Increase by quercetin	Proteobacteria
mle1-7	0.44	0.25	0.13	0.11	0.32	0.16	0.14	0.17	Inhibition by all 3 compounds	Proteobacteria
P3OB-42	0.02	0.03	0.05	0.05	0.4	0.29	0.02	0.03	Increase by gramine	Proteobacteria
Gaiella	1.14	0.66	0.46	0.33	1.09	0.41	0.51	0.26	Inhibition by BOA, quercetin	Actinobacteria
Arenimonas	0.4	0.25	0.11	0.06	0.17	0.08	0.01	0.02	Inhibition by BOA, quercetin	Proteobacteria
Phyllobacterium	0.07	0.07	0.01	0.02	0.05	0.05	0.43	0.12	Increase by quercetin	Proteobacteria
Pseudarthrobacter	0.31	0.37	1.41	0.93	1.8	1.18	0	0	Increase by BOA, gramine	Actinobacteria
Lysobacter	1.11	0.47	0.47	0.21	0.75	0.1	0.34	0.21	Inhibition by all 3 compounds	Proteobacteria
Bacillus	0.82	0.61	0.38	0.23	0.85	0.39	1.01	0.45	Inhibition by BOA	Firmicutes
Ramlibacter	0.16	0.14	0.14	0.13	0.71	0.26	0.01	0.03	Increase by gramine	Proteobacteria
Sphingomonas	5.81	2.77	3.17	0.67	5.4	1.84	6.44	1.55		Actinobacteria
Sphingobium	0	0.01	0	0.01	0	0.01	28.36	12.19	Increase by quercetin	Proteobacteria
Streptomyces	1.49	0.85	0.54	0.19	1.18	0.37	1.28	0.48	Inhibition by BOA	Actinobacteria
Rhizobacter	0.53	0.18	0.26	0.09	2.27	1.84	0.33	0.22	Increase by gramine	Proteobacteria
Peredibacter	0.21	0.17	0.05	0.05	0.3	0.19	1	0.7	Increase by quercetin	Proteobacteria
Paenibacillus	0.39	0.4	0.1	0.09	0.42	0.24	0.55	0.32	Inhibition by BOA	Firmicutes
Flavobacterium	0.3	0.21	0.06	0.05	0.16	0.11	0.1	0.13	Inhibition by all 3 compounds	Bacteriodetes
Paenarthrobacter	0.17	0.17	0.43	0.26	0	0	0.45	0.28	Increase by BOA, quercetin	Actinobacteria
Nocardioides										Actinobacteria
Bdellovibrio	0.18	0.19	0.18	0.14	0.45	0.26	0.11	0.15	Increase by gramine	Proteobacteria
Mycobacterium	0.36	0.21	0.12	0.09	0.3	0.12	0.48	0.18	Inhibition by BOA	Actinobacteria
Cupriavidus	0.29	0.34	0.97	0.64	0.09	0.08	0.7	0.18	Increase by BOA, quercetin	Proteobacteria
Allorhizobium-Neorhizobium-Pararhizobium-Rhizobium	0	0.02	0	0	0.34	0.41	0	0	Increase by gramine	Proteobacteria
CL500-29_marine_group	0.08	0.04	0.01	0.01	0.05	0.03	0.01	0.02	Inhibition by BOA, quercetin	Actinobacteria
Janibacter	0	0	0	0	0	0.01	0.37	0.17	Increase by quercetin	Actinobacteria
Bosea	0	0	0	0	0	0	0.11	0.08	Increase by quercetin	Proteobacteria
Dongia	0.33	0.14	0.08	0.08	0.2	0.12	0.37	0.13	Inhibition by BOA, gramine	Proteobacteria
Altererythrobacter	0.01	0.03	0	0.02	0.03	0.04	0.12	0.08	Increase by quercetin	Proteobacteria
Brevundimonas	0.2	0.06	0.08	0.07	0.17	0.08	0.25	0.08	Inhibition by BOA	Proteobacteria
Pseudolabrys	0.16	0.08	0.08	0.08	0.27	0.11	0.13	0.06	Increase by gramine	Proteobacteria
Tardiphaga	0	0	0	0	0	0	0.04	0.05	Increase by quercetin	Proteobacteria
Sphingoaurantiacus	0	0	0	0	0	0	0.02	0.03	Increase by quercetin	Proteobacteria
Starkeya	0	0	0	0	0.01	0.02	0	0	Increase by gramine	Proteobacteria
Nordella	0.12	0.1	0.03	0.04	0.11	0.07	0.13	0.09	Inhibition by BOA	Proteobacteria
Geobacillus	0.12	0.08	0.02	0.03	0.1	0.08	0.17	0.09	Inhibition by BOA	Firmicutes
Aquabacterium	0.08	0.05	0.02	0.03	0.12	0.05	0.01	0.02	Inhibtion by BOA, quercetin	Proteobacteria
Piscinibacter	0.11	0.07	0.05	0.06	0.11	0.06	0.02	0.04	Inhibtion by BOA, quercetin	Proteobacteria
Terrimonas	0.1	0.08	0.02	0.03	0.02	0.03	0.03	0.04	Inhibition by all 3 compounds	Bacteriodetes
Bacteriovorax	0.01	0.02	0.03	0.05	0.24	0.16	0	0	Increase by gramine	Proteobacteria
IS-44	0.16	0.11	0.02	0.03	0.11	0.08	0.02	0.05	Inhibtion by BOA, quercetin
Ga0074140	0.02	0.02	0	0	0	0.01	0	0.01	Inhibition by all 3 compounds
